# Establishment and characterization of LNCaP-TR-BoM, a bone metastasis-derived prostate cancer cell line with an intermediate AR-attenuated phenotype

**DOI:** 10.64898/2026.10.03.756361

**Authors:** Adrian Chao, Xin Lu

## Abstract

**Background:** Progression of prostate cancer under androgen receptor (AR) pathway-targeted therapy spans a phenotypic spectrum, from tumors that sustain AR pathway output to tumors that become independent of AR signaling. Experimental models that occupy the intermediate portion of this spectrum, in which AR is still expressed but pathway output is reduced, are comparatively scarce.

**Methods:** LNCaP cells expressing a triple-modality reporter (LNCaP-TR) were injected into nude mice by the intracardiac route, and a bone lesion that arose in the middle spine of one animal was recovered and propagated as LNCaP-TR-BoM. The subline and its parental line were compared by two-dimensional and three-dimensional culture assays, RNA-seq, qRT-PCR, and immunoblotting. AR pathway output was assessed using *KLK3* expression under AR antagonist treatment. Public prostate cancer datasets provided clinical context. A CRISPR-Cas9 *EPHA3*-edited derivative was evaluated in aggregation and spheroid assays.

**Results:** Relative to parental LNCaP-TR, LNCaP-TR-BoM formed more numerous and larger cell aggregates in monolayer culture and larger, less circular spheroids in both suspension and Matrigel three-dimensional culture. *AR* mRNA was modestly reduced and AR protein remained readily detectable, whereas *KLK3* mRNA and protein were reduced disproportionately more than those of AR. Residual *KLK3* expression remained suppressible by AR inhibitors enzalutamide and darolutamide. Transcriptome-based pseudotime placed LNCaP-TR-BoM between the parental line and the androgen-refractory LNCaP-RF variant. Subsequent differential gene expression (DGE) and pathway enrichment analysis revealed that LNCaP-TR-BoM exhibits transcriptomic rewiring concordant with that of clinical mCRPC, thus evidencing LNCaP-TR-BoM as a potentially clinically relevant model cell line. Finally, *EPHA3* showed the largest fold change among the most significant differentially expressed genes in LNCaP-TR-BoM compared with the parental line. Therefore, *EPHA3* was explored to demonstrate the utility of the LNCaP-TR-BoM cell line as a discovery system for genes that potentially drive the malignancy of bone-metastatic prostate cancer at the intermediate AR-attenuated progression stage. An *EPHA3*-silenced derivative of LNCaP-TR-BoM lacking detectable EPHA3 protein formed smaller aggregates and smaller, more circular spheroids, suggesting *EPHA3* may play a role in driving the malignancy of AR-intermediate bone-metastatic prostate cancer. This finding provides support for the potential utility of the LNCaP-TR-BoM cell line as a discovery system for genes relevant to driving AR-intermediate bone-metastatic prostate cancer.

**Conclusions:** LNCaP-TR-BoM is a bone lesion-derived prostate cancer cell line in which AR expression is retained but AR pathway output is attenuated, accompanied by an mCRPC-concordant transcriptomic shift and altered multicellular organization. It provides a paired discovery system for candidate genes such as *EPHA3*.
