## Supplementary material for "Establishment and characterization of LNCaP-TR-BoM, a bone metastasis-derived prostate cancer cell line with an intermediate AR-attenuated phenotype": qRT-PCR Primers.xlsx

### Sheet: Table S5
Primer sequences for qRT-PCR
Human GAPDH - Forward	TGCACCACCAACTGCTTAGC
Human GAPDH - Reverse	GGCATGGACTGTGGTCATGAG
Human RNA18SN5 - Forward	GGAGTATGGTTGCAAAGCTGA
Human RNA18SN5 - Reverse	ATCTGTCAATCCTGTCCGTGT
Human KLK3 - Forward	CGAGAAGCATTCCCAACCCT
Human KLK3 - Reverse	ACCCAGCAAGATCACGCTTT
Human AR - Forward	GTGCTGGACACGACAACAAC
Human AR - Reverse	CACGTGTAAGTTGCGGAAGC
Human EPHA3 - Forward	AGATCATCACCAGTGCAGCC
Human EPHA3 - Reverse	ACTGTACTCCACACCCGTGA
