## Supplementary material for "Establishment and characterization of LNCaP-TR-BoM, a bone metastasis-derived prostate cancer cell line with an intermediate AR-attenuated phenotype": Western Blot (i.e. Immunoblotting) Antibodies.xlsx

### Sheet: Table S5
Antibodies Used For Western Blotting (i.e. Immunoblotting)
Antibody Name, Company, & Catalog Number	Source	Dilution	Clonality	Reactivity
Phospho-EphA3 Tyr779 (Cell Signaling Technology #8862)	Rabbit	1:1000	Monoclonal	Human
Total EphA3 (Cell Signaling Technology #8793)	Rabbit	1:1000	Monoclonal	Human, Mouse
PSA/KLK3 (Cell Signaling Technology #5365)	Rabbit	1:1000	Monoclonal	Human
Androgen Receptor (Cell Signaling Technology #5153)	Rabbit	1:2000	Monoclonal	Human
GAPDH (Proteintech #60004-1-Ig)	Mouse	1:50000	Monoclonal	Human, Mouse, Rat, Pig, Zebrafish, Yeast
beta-Actin (Santa Cruz Biotechnology #sc-47778)	Mouse	1:2000	Monoclonal	Mouse, Rat, Human, Avian, Bovine, Canine, Porcine, Rabbit, Dictyostelium discoideum, and Physarum polycephalum
Anti-rabbit IgG (HRP-linked) (Cell Signaling Technology #7074)	Goat	1:3000	-	Rabbit
Anti-mouse IgG (HRP-linked) (Cell Signaling Technology #7076)	Horse	1:3000	-	Mouse
